# Distinct Molecular Processes in Placentae Involved in Two Major Subtypes of Preeclampsia

**DOI:** 10.1101/787796

**Authors:** Zhonglu Ren, Yunfei Gao, Yue Gao, Guanmei Liang, Qian Chen, Sijia Jiang, Xiaoxue Yang, Cuixia Fan, Haizhen Wang, Jing Wang, Yi-Wu Shi, Chaoqun Xiao, Mei Zhong, Yanhong Yu, Xinping Yang

## Abstract

**Purpose:** Patients with preeclampsia display a spectrum of onset time and severity of clinical presentation, yet the underlying molecular bases for the early-onset and late-onset clinical subtypes are not known.

**Methods:** Since the root cause of PE is thought to be located in the placentae, RNA-seq has been performed on 65 high-quality placenta samples, including 33 from 30 patients and 32 from 30 control subjects, to search for molecular features.

**Results:** Two functionally distinct sets of dysregulated genes have been identified in two major subtypes: metabolism-related genes, notably transporter genes, in early-onset severe preeclampsia (EOSPE) and immune-related genes in late-onset severe preeclampsia (LOSPE), while the late-onset mild preeclampsia (LOMPE) is not to be distinguished from normal controls. A small number of dysregulated transcription factors are found to drive the widespread gene dysregulation in both EOSPE and LOSPE.

**Conclusion:** These results suggest that EOSPE and LOSPE have different molecular mechanisms, whereas the LOMPE may have no placenta-specific causal factors.

**DISCLOSURE:** All authors have approved the manuscripts and agreed with their submission to *Genetics in Medicine*. No part of the manuscripts has been submitted elsewhere, nor is any part under consideration for publication at another journal. There are no conflicts of interest to disclose.
