## Supplemental Table 1 for "Distinct Molecular Processes in Placentae Involved in Two Major Subtypes of Preeclampsia"

### Sheet: Sheet1
Table S1. Clinical information.
Sheet1: Clinical information comparisons among groups of patients with EOSPE, LOSPE or LOMPE and normal subjects
Clinical information	Normal	All Pre-eclampsia			P-value
		LOMPE	LOSPE	EOSPE	All PE vs. Normal	EOSPE vs. Normal	LOSPE vs. Normal	LOMPE vs. Normal	EOSPE vs.LOSPE	EOSPE vs. LOMPE	LOSPE vs. LOMPE	LOMPE vs. SPE
Individual	30	7	14	9	--	--	--	--	--	--	--	--
Placenta	32	9	15	9	--	--	--	--	--	--	--	--
Baby	35	9	15	10	--	--	--	--	--	--	--	--
Age (Year)	30.57 ± 5.12	33.71 ± 5.09	32.21 ± 6.07	31.89 ± 6.58	0.1863	0.5904	0.3881	0.1749	0.9066	0.5418	0.5604	0.4946
BMI (Kg/m2)	28.20 ± 2.78	26.64 ± 2.27	30.74 ± 4.51	26.62 ± 2.14	0.7124	0.1059	0.07832	0.1453	0.0114	0.9912	0.01445	0.0582
Systolic pressure (mmHg)a	118.70 ± 10.41	151.90 ± 7.034	160.20 ± 9.95	181.40 ± 17.73	1.743e-14	1.841e-16	6.095e-11	1.521e-07	0.0073	0.0008147	0.04955	0.000325
Diastolic pressure (mmHg)a	73.43 ± 9.63	86.29 ± 5.88	102.40 ± 10.09	115.60 ± 14.47	1.483e-10	3.242e-05	1.296e-08	0.000416	0.0438	0.0004367	0.0002816	2.21e-05
Gestational age of delivery (Day)	273.90 ± 8.45	266.10 ± 10.09	260.60 ± 13.87	216.80 ± 15.20	8.275e-06	1.18e-06	0.003965	0.09452	3.025e-06	2.107e-06	0.3163	0.0021
Baby weight (Kg)	3.15 ± 0.55	2.83 ± 0.89	2.44 ± 0.54	1.35 ± 0.48	1.97e-06	1.689e-08	0.0002655	0.3381	3.12e-05	0.0007597	0.2497	0.02678
Low birth weight (LBW)	5 (14.3%)	4 (44.4%)	8 (53.3%)	9 (90%)	1.97e-06	1.977e-05	0.01084	0.06781	0.08754	0.05728	1	0.2538
Proteinuria (g/24h)a	--	0.83 ± 0.61	4.20 ± 3.22	9.20 ± 1.90	--	--	--	--	0.0003855	1.348e-06	0.004002	5.135e-06
C-reactive protein levela	--	2.38 ± 1.38	7.83 ± 6.83	2.66 ± 1.44	--	--	--	--	0.02566	0.7205	0.02027	0.02683
a removing outlier values in corresponding groups
P values were calculated using Student's t test.

### Sheet: Sheet2
Table S1. Clinical information.
Sheet2: Clinical information comparison between subclass-1 and subclass-2 PE sample groups
Clinical information	Subclass-1	Subclass-2	P-valuea
Individual	17	13
Placenta	20	13
Baby	20	14
Age (Year)	32.94 ± 5.58	31.85 ± 6.38	0.6274
BMI (Kg/m2)	29.07 ± 4.08	27.21 ± 2.23	0.0978
Systolic pressure (mmHg)	160.40 ± 15.31	178.90 ± 24.19	0.0475
Diastolic pressure (mmHg)	95.94 ± 12.56	109.70 ± 18.16	0.0298
Gestational age of delivery (Day)	264.00 ± 12.16	228.80 ± 23.06	0.0001128
Baby weight (Kg)	2.62 ± 0.57	1.60 ± 0.57	1.751e-05
Low birth weight (LBW)	9 (45.0%)	12 (85.7%)	0.0302
Proteinuria (mg/24h)	3.91 ± 7.16	6.304 ± 9.04	0.0002012
a remove outliers
P values were calculated using Student's t test.
