## Supplemental Table 9 for "Distinct Molecular Processes in Placentae Involved in Two Major Subtypes of Preeclampsia"

### Sheet: Tools
Table S15. Tools, databases and primer sequences
Sheet 1. Tools for analyses
Tools	Final Version
FastQC	v0.11.5
STAR	v2.5.2b
HTSeq	v0.9.0
Cytoscape	v3.6.1
ReactomeIFPlugIn	v7.0.2
R-platform	v3.5.1
DESeq2	v1.16.1
edgeR	v3.18.1
pheatmap	v1.0.10
IHW	v1.4.0
clusterProfiler	v3.4.4
org.Hs.eg.db	v3.4.1
ggplot2	2.2.1
ggsci	v2.9
ggsignif	v0.4.0
EnsDb.Hsapiens.v86	v2.1.0

### Sheet: Datasets
Table S15. Tools, databases and primer sequences
Sheet 2. Databases
Datasets	Version	Website
Human Genome	GRCH38	http://asia.ensembl.org/index.html
GTF file	GRCH38.85	http://asia.ensembl.org/index.html
Gene Ontology	wrapped in clusterProfiler	http://geneontology.org/
KEGG	wrapped in clusterProfiler	https://www.genome.jp/kegg/
GENECODE	Release 28	https://www.gencodegenes.org/gencode_biotypes.html
TRRUST2	Version 2	http://www.grnpedia.org/trrust/
tftargets	Relsease 1.3	https://github.com/slowkow/tftargets

### Sheet: qPCR-primer sequence
Table S15. Tools, databases and primer sequences
Sheet 3. Primer sequences for qPCR
Gene_Symbol	Forward_primer_sequence	Reverse_primer_sequence
ABCG2	CAGGTGGAGGCAAATCTTCGT	ACCCTGTTAATCCGTTCGTTTT
APT1A1	CTGTGGATTGGAGCGATTCTT	TTACAACGGCTGATAGCACCA
BHLHE40	ATCCAGCGGACTTTCGCTC	TAATTGCGCCGATCCTTTCTC
DLX4	CAGCACCTAAACCAGCGTTTC	GAGCTTCTTATACTTGGAGCGTT
DPRX	CTCAGAGGATCTTCGTAAAGGCA	TGATGAATATGCTTGCATTTCGC
FOXO3	CGGACAAACGGCTCACTCT	GGACCCGCATGAATCGACTAT
HTRA4	AAAGAACTGGGGATGAAGGATTC	TGACGCCAATCACATCACCAT
NFE2L2	TCAGCGACGGAAAGAGTATGA	CCACTGGTTTCTGACTGGATGT
PGR	ACCCGCCCTATCTCAACTACC	AGGACACCATAATGACAGCCT
SPX	GGAGGTGCCCTTAACACCAA	CTCTCCAACAGTCTCTGCGG
